# Comparative transcriptomics and metabolomics reveal specialized metabolite drought stress responses in switchgrass (*Panicum virgatum* L.)

**DOI:** 10.1101/2022.04.20.488672

**Authors:** Kira Tiedge, Xingxing Li, Amy T. Merrill, Danielle Davisson, Yuxuan Chen, Ping Yu, Dean J. Tantillo, Robert L. Last, Philipp Zerbe

## Abstract

Switchgrass (*Panicum virgatum*) is a bioenergy model crop valued for its energy efficiency and drought tolerance resilience. The related monocot species rice (*Oryza sativa*) and maize (*Zea mays*) deploy species-specific, specialized metabolites as core stress defenses. By contrast, specialized chemical defenses in switchgrass are largely unknown.
To investigate specialized metabolic drought responses in switchgrass, we integrated tissue-specific transcriptome and metabolite analyses of the genotypes Alamo and Cave-in-Rock that feature different drought tolerance.
The more drought-susceptible Cave-in-Rock featured an earlier onset of transcriptomic changes and significantly more differentially expressed genes in response to drought compared to Alamo. Specialized pathways showed moderate differential expression compared to pronounced transcriptomic alterations in carbohydrate and amino acid metabolism. However, diterpenoid-biosynthetic genes showed drought-inducible expression in Alamo roots, contrasting largely unaltered triterpenoid and phenylpropanoid pathways. Metabolomic analyses identified common and genotype-specific flavonoids and terpenoids. Consistent with transcriptomic alterations, several root diterpenoids showed significant drought-induced accumulation, whereas triterpenoid abundance remained predominantly unchanged. Structural analysis of drought-responsive root diterpenoids verified these metabolites as oxygenated furanoditerpenoids.
Drought-dependent transcriptome and metabolite profiles provide the foundation to understand the molecular mechanisms underlying switchgrass environmental resilience. Accumulation of specialized root diterpenoids and corresponding pathway transcripts supports a role in drought stress tolerance for these compounds.

**Significance statement:** With an increasing demand for renewable energy opposed by rising climate-driven crop losses, understanding, and leveraging plant natural defenses can enable the development of sustainable crop production systems. Here, we integrated comparative transcriptomics and metabolomics analyses to gain a detailed understanding of the diversity and physiological relevance of specialized metabolites in upland and lowland switchgrass ecotypes and provide resources for future investigations of drought response mechanisms in switchgrass.
