## Supplementary material for "Comparative transcriptomics and metabolomics reveal specialized metabolite drought stress responses in switchgrass (*Panicum virgatum* L.)": Table S2

### Sheet: TableS1
PERMANOVA	F	R2	p
a) Gene expression
Genotype	5.28761	0.0801783	0.003**		***	= Very highly significant
Tissue	25.4562	0.386003	0.001***		**	= Highly significant
Drought treatment	3.9749	0.0602731	0.007**		*	= Significant
Genotype x Tissue	3.08798	0.0468243	0.025*
Genotype x Drought treatment	2.07683	0.0314919	0.077
Tissue x Drought treatment	2.23715	0.033923	0.061
Genotype x Tissue x Drought treatment	0.82747	0.0125473	0.511
Residuals		0.348759
Total		1
b) Metabolite abundance
Genotype	4.55297	0.0276657	0.028*
Tissue	119.274	0.724758	0.001***
Drought treatment	1.03237	0.00627311	0.332
Genotype x Tissue	4.18569	0.025434	0.029*
Genotype x Drought treatment	1.89215	0.0114975	0.173
Tissue x Drought treatment	0.999501	0.00607339	0.344
Genotype x Tissue x Drought treatment	0.634109	0.00385311	0.474
Residuals		0.194445
Total		1
