## Supplementary material for "Comparative transcriptomics and metabolomics reveal specialized metabolite drought stress responses in switchgrass (*Panicum virgatum* L.)": Table S3

### Sheet: KEGG pathways
Pathways	Count	Padj	Group
2-Oxocarboxylic acid metabolism	1	0.285655	Alamo leaves
Alanine, aspartate and glutamate metabolism	2	0.420539	CiR roots
Alanine, aspartate and glutamate metabolism	2	0.432267	CiR leaves
Amino sugar and nucleotide sugar metabolism	1	0.786887	Alamo roots
Amino sugar and nucleotide sugar metabolism	6	0.241215	CiR roots
Amino sugar and nucleotide sugar metabolism	5	0.419839	CiR leaves
Aminoacyl-tRNA biosynthesis	1	0.687897	CiR leaves
Arginine biosynthesis	1	0.285655	Alamo leaves
Arginine biosynthesis	1	0.687897	CiR leaves
Ascorbate and aldarate metabolism	1	0.569102	Alamo roots
Ascorbate and aldarate metabolism	1	0.720969	CiR leaves
Basal transcription factors	1	0.765675	CiR leaves
beta-Alanine metabolism	2	0.413494	CiR roots
beta-Alanine metabolism	2	0.419839	CiR leaves
Biosynthesis of amino acids	1	0.870685	Alamo roots
Biosynthesis of amino acids	5	0.671452	CiR roots
Biosynthesis of amino acids	1	0.579421	Alamo leaves
Biosynthesis of amino acids	3	0.836643	CiR leaves
Biosynthesis of unsaturated fatty acids	1	0.569102	Alamo roots
Biosynthesis of unsaturated fatty acids	1	0.687897	CiR leaves
Biotin metabolism	2	0.311771	CiR roots
Butanoate metabolism	2	0.333969	CiR roots
Butanoate metabolism	2	0.419839	CiR leaves
Carbon fixation in photosynthetic organisms	5	0.0138943	CiR roots
Carbon fixation in photosynthetic organisms	1	0.765675	CiR leaves
Carbon metabolism	1	0.870685	Alamo roots
Carbon metabolism	9	0.109525	CiR roots
Carbon metabolism	6	0.53486	CiR leaves
Carotenoid biosynthesis	1	0.569102	Alamo roots
Carotenoid biosynthesis	3	0.109525	CiR roots
Carotenoid biosynthesis	1	0.687897	CiR leaves
Circadian rhythm - plant	1	0.81198	CiR roots
Citrate cycle (TCA cycle)	1	0.81198	CiR roots
Citrate cycle (TCA cycle)	1	0.746365	CiR leaves
Cutin, suberine and wax biosynthesis	1	0.569102	Alamo roots
Cutin, suberine and wax biosynthesis	1	0.671452	CiR roots
Cysteine and methionine metabolism	1	0.693545	Alamo roots
Cysteine and methionine metabolism	4	0.327278	CiR roots
Cysteine and methionine metabolism	3	0.614556	CiR leaves
Endocytosis	2	0.569102	Alamo roots
Endocytosis	2	0.815076	CiR leaves
Fatty acid biosynthesis	2	0.517513	CiR roots
Fatty acid degradation	1	0.715834	CiR leaves
Fatty acid elongation	1	0.569102	Alamo roots
Fatty acid elongation	1	0.285655	Alamo leaves
Fatty acid elongation	2	0.419839	CiR leaves
Fatty acid metabolism	1	0.630851	Alamo roots
Fatty acid metabolism	2	0.673087	CiR roots
Fatty acid metabolism	2	0.687897	CiR leaves
Flavonoid biosynthesis	1	0.569102	Alamo roots
Flavonoid biosynthesis	1	0.812823	CiR roots
Flavonoid biosynthesis	1	0.285655	Alamo leaves
Fructose and mannose metabolism	2	0.569102	Alamo roots
Fructose and mannose metabolism	4	0.154243	CiR roots
Fructose and mannose metabolism	3	0.419839	CiR leaves
Galactose metabolism	2	0.569102	Alamo roots
Galactose metabolism	6	0.0130188	CiR roots
Galactose metabolism	3	0.419839	CiR leaves
Glutathione metabolism	2	0.569102	Alamo roots
Glutathione metabolism	3	0.671452	CiR roots
Glutathione metabolism	1	0.443148	Alamo leaves
Glutathione metabolism	2	0.788338	CiR leaves
Glycerolipid metabolism	1	0.630851	Alamo roots
Glycerolipid metabolism	4	0.241215	CiR roots
Glycerolipid metabolism	1	0.836643	CiR leaves
Glycerophospholipid metabolism	4	0.481463	CiR roots
Glycerophospholipid metabolism	5	0.419839	CiR leaves
Glycine, serine and threonine metabolism	2	0.671452	CiR roots
Glycine, serine and threonine metabolism	5	0.123806	CiR leaves
Glycolysis / Gluconeogenesis	2	0.569102	Alamo roots
Glycolysis / Gluconeogenesis	7	0.0786592	CiR roots
Glycolysis / Gluconeogenesis	3	0.687897	CiR leaves
Glyoxylate and dicarboxylate metabolism	1	0.788338	CiR leaves
Inositol phosphate metabolism	1	0.812823	CiR roots
Lysine degradation	4	0.0637525	CiR leaves
MAPK signaling pathway - plant	3	0.569102	Alamo roots
MAPK signaling pathway - plant	10	0.0130188	CiR roots
MAPK signaling pathway - plant	4	0.0110418	Alamo leaves
MAPK signaling pathway - plant	11	0.00325967	CiR leaves
Nicotinate and nicotinamide metabolism	1	0.580388	CiR roots
Nitrogen metabolism	3	0.0399616	Alamo roots
Nitrogen metabolism	1	0.715611	CiR roots
Nitrogen metabolism	1	0.687897	CiR leaves
Oxidative phosphorylation	1	0.963765	CiR roots
Oxidative phosphorylation	2	0.836643	CiR leaves
Pantothenate and CoA biosynthesis	1	0.687897	CiR leaves
Pentose and glucuronate interconversions	1	0.569102	Alamo roots
Pentose and glucuronate interconversions	3	0.255084	CiR roots
Pentose phosphate pathway	1	0.569102	Alamo roots
Pentose phosphate pathway	4	0.0786592	CiR roots
Peroxisome	4	0.385004	CiR leaves
Phenylpropanoid biosynthesis	2	0.777733	Alamo roots
Phenylpropanoid biosynthesis	4	0.815348	CiR roots
Phenylpropanoid biosynthesis	2	0.285655	Alamo leaves
Phenylpropanoid biosynthesis	5	0.687897	CiR leaves
Phosphatidylinositol signaling system	1	0.815348	CiR roots
Phosphatidylinositol signaling system	2	0.665538	CiR leaves
Photosynthesis	1	0.630851	Alamo roots
Photosynthesis	1	0.383298	Alamo leaves
Photosynthesis	4	0.419839	CiR leaves
Plant hormone signal transduction	4	0.569102	Alamo roots
Plant hormone signal transduction	16	0.00075136	CiR roots
Plant hormone signal transduction	5	0.0110418	Alamo leaves
Plant hormone signal transduction	10	0.123806	CiR leaves
Plant-pathogen interaction	2	0.630851	Alamo roots
Plant-pathogen interaction	1	0.52782	Alamo leaves
Plant-pathogen interaction	4	0.687897	CiR leaves
Porphyrin and chlorophyll metabolism	1	0.285655	Alamo leaves
Porphyrin and chlorophyll metabolism	1	0.765675	CiR leaves
Propanoate metabolism	3	0.205896	CiR leaves
Protein export	1	0.569102	Alamo roots
Protein export	1	0.812823	CiR roots
Protein processing in endoplasmic reticulum	9	0.00024544	Alamo roots
Protein processing in endoplasmic reticulum	3	0.812823	CiR roots
Protein processing in endoplasmic reticulum	1	0.52782	Alamo leaves
Protein processing in endoplasmic reticulum	2	0.873622	CiR leaves
Purine metabolism	1	0.885774	CiR roots
Purine metabolism	1	0.407794	Alamo leaves
Pyrimidine metabolism	1	0.815348	CiR roots
Pyrimidine metabolism	1	0.304618	Alamo leaves
Pyrimidine metabolism	3	0.419839	CiR leaves
Pyruvate metabolism	3	0.338737	CiR roots
Pyruvate metabolism	3	0.419839	CiR leaves
Riboflavin metabolism	1	0.665538	CiR leaves
Ribosome	1	0.941586	Alamo roots
Ribosome	1	0.998237	CiR roots
Ribosome	1	0.731769	Alamo leaves
Ribosome biogenesis in eukaryotes	1	0.815348	CiR roots
RNA degradation	1	0.630851	Alamo roots
RNA degradation	1	0.857582	CiR roots
RNA transport	1	0.786887	Alamo roots
RNA transport	2	0.821523	CiR leaves
Spliceosome	1	0.826523	Alamo roots
Spliceosome	1	0.965348	CiR leaves
Starch and sucrose metabolism	3	0.569102	Alamo roots
Starch and sucrose metabolism	4	0.457487	CiR roots
Starch and sucrose metabolism	3	0.665538	CiR leaves
Steroid biosynthesis	1	0.673087	CiR roots
Stilbenoid, diarylheptanoid and gingerol biosynthesis	1	0.569102	Alamo roots
Stilbenoid, diarylheptanoid and gingerol biosynthesis	1	0.285655	Alamo leaves
Sulfur metabolism	1	0.681219	CiR roots
Sulfur metabolism	1	0.687897	CiR leaves
Terpenoid backbone biosynthesis	1	0.812823	CiR roots
Terpenoid backbone biosynthesis	4	0.193032	CiR leaves
Tryptophan metabolism	1	0.285655	Alamo leaves
Tryptophan metabolism	2	0.44398	CiR leaves
Ubiquinone and other terpenoid-quinone biosynthesis	1	0.569102	Alamo roots
Ubiquinone and other terpenoid-quinone biosynthesis	1	0.812823	CiR roots
Ubiquinone and other terpenoid-quinone biosynthesis	1	0.285655	Alamo leaves
Ubiquitin mediated proteolysis	1	0.946321	CiR roots
Ubiquitin mediated proteolysis	2	0.765675	CiR leaves
Valine, leucine and isoleucine degradation	4	0.114173	CiR leaves
Zeatin biosynthesis	3	0.210408	CiR roots
Zeatin biosynthesis	1	0.285655	Alamo leaves
Zeatin biosynthesis	2	0.487541	CiR leaves

### Sheet: GO terms
Pathways	Count	Padj	Group	Category
amine biosynthetic process	3	0.0445683	CiR Roots	BP
amylase activity	5	0.0306543	CiR Leaves	MF
beta-amylase activity	4	0.0306543	CiR Leaves	MF
cellular biogenic amine biosynthetic process	3	0.0445683	CiR Roots	BP
chitin binding	5	0.00340763	CiR Leaves	MF
developmental process	5	0.0445683	CiR Roots	BP
dioxygenase activity	5	0.0187683	Alamo Roots	MF
disaccharide biosynthetic process	5	0.00402505	Alamo Roots	BP
disaccharide metabolic process	5	0.00944536	Alamo Roots	BP
electron carrier activity	7	0.00422982	Alamo Leaves	MF
hydrolase activity	24	0.022677	CiR Leaves	MF
hydrolase activity	23	0.0218425	CiR Leaves	MF
multicellular organismal development	5	0.0445683	CiR Roots	BP
oligosaccharide biosynthetic process	5	0.00704515	Alamo Roots	BP
oligosaccharide metabolic process	5	0.014772	Alamo Roots	BP
oxidoreductase activity	5	0.0260361	Alamo Roots	MF
oxidoreductase activity	5	0.0187683	Alamo Roots	MF
response to abiotic stimulus	5	0.00380875	CiR Roots	BP
response to acid chemical	5	0.00432821	CiR Leaves	BP
response to acid chemical	5	0.00174865	CiR Roots	BP
response to inorganic substance	5	0.0167667	CiR Leaves	BP
response to inorganic substance	5	0.00717373	CiR Roots	BP
response to oxygen-containing compound	5	0.00432821	CiR Leaves	BP
response to oxygen-containing compound	5	0.00174865	CiR Roots	BP
response to water	4	0.0162566	CiR Leaves	BP
response to water	5	0.00128859	CiR Roots	BP
sequence-specific DNA binding	7	0.0125539	Alamo Leaves	MF
sequence-specific DNA binding	20	0.00631301	CiR Leaves	MF
single-multicellular organism process	5	0.0445683	CiR Roots	BP
single-organism developmental process	5	0.0445683	CiR Roots	BP
trehalose biosynthetic process	5	0.00396374	Alamo Roots	BP
trehalose metabolic process	5	0.00396374	Alamo Roots	BP
tricarboxylic acid metabolic process	3	0.0445683	CiR Roots	BP
